# Characteristic and quantifiable COVID-19-like abnormalities in CT- and PET/CT-imaged lungs of SARS-CoV-2-infected crab-eating macaques (*Macaca fascicularis*)

**DOI:** 10.1101/2020.05.14.096727

**Authors:** Courtney L. Finch, Ian Crozier, Ji Hyun Lee, Russ Byrum, Timothy K. Cooper, Janie Liang, Kaleb Sharer, Jeffrey Solomon, Philip J. Sayre, Gregory Kocher, Christopher Bartos, Nina M. Aiosa, Marcelo Castro, Peter A. Larson, Ricky Adams, Brett Beitzel, Nicholas Di Paola, Jeffrey R. Kugelman, Jonathan R. Kurtz, Tracey Burdette, Martha C. Nason, Irwin M. Feuerstein, Gustavo Palacios, Marisa C. St. Claire, Matthew G. Lackemeyer, Reed F. Johnson, Katarina M. Braun, Mitchell D. Ramuta, Jiro Wada, Connie S. Schmaljohn, Thomas C. Friedrich, David H. O’Connor, Jens H. Kuhn

**Affiliations:** Integrated Research Facility at Fort Detrick, National Institute of Allergy and Infectious Diseases, National Institutes of Health, Fort Detrick, Frederick, MD 21702, USA; Integrated Research Facility at Fort Detrick, Clinical Monitoring Research Program Directorate, Frederick National Laboratory for Cancer Research supported by the National Cancer Institute, Frederick, MD 21702, USA; Center for Infectious Disease Imaging, Warren G Magnuson Clinical Center, National Institutes of Health, Bethesda, MD, 20814, USA; United States Army Medical Research Institute of Infectious Diseases, Fort Detrick, Frederick, Maryland 21702, USA; Biostatistics Research Branch, National Institute of Allergy and Infectious Diseases, National Institutes of Health, Rockville, MD 20892, USA; Department of Pathobiological Sciences, University of Wisconsin-Madison, Madison, WI 53706, USA; Department of Pathology and Laboratory Medicine, University of Wisconsin-Madison, Madison, WI 53706, USA; Wisconsin National Primate Research Center, Madison, WI 53706, USA

## Abstract

Severe acute respiratory syndrome coronavirus 2 (SARS-CoV-2) is causing an exponentially increasing number of coronavirus disease 19 (COVID-19) cases globally. Prioritization of medical countermeasures for evaluation in randomized clinical trials is critically hindered by the lack of COVID-19 animal models that enable accurate, quantifiable, and reproducible measurement of COVID-19 pulmonary disease free from observer bias. We first used serial computed tomography (CT) to demonstrate that bilateral intrabronchial instillation of SARS-CoV-2 into crab-eating macaques (*Macaca fascicularis*) results in mild-to-moderate lung abnormalities qualitatively characteristic of subclinical or mild-to-moderate COVID-19 (e.g., ground-glass opacities with or without reticulation, paving, or alveolar consolidation, peri-bronchial thickening, linear opacities) at typical locations (peripheral>central, posterior and dependent, bilateral, multi-lobar). We then used positron emission tomography (PET) analysis to demonstrate increased FDG uptake in the CT-defined lung abnormalities and regional lymph nodes. PET/CT imaging findings appeared in all macaques as early as 2 days post-exposure, variably progressed, and subsequently resolved by 6–12 days post-exposure. Finally, we applied operator-independent, semi-automatic quantification of the volume and radiodensity of CT abnormalities as a possible primary endpoint for immediate and objective efficacy testing of candidate medical countermeasures.
