## Supplemental Table 2 for "Characteristic and quantifiable COVID-19-like abnormalities in CT- and PET/CT-imaged lungs of SARS-CoV-2-infected crab-eating macaques (*Macaca fascicularis*)"

### Sheet: Clinical Scores
	Scores		Note: All scores reflect AM scoring only
		Date	2020-03-04	2020-03-10	2020-03-11	2020-03-12	2020-03-13	2020-03-14	2020-03-15	2020-03-16	2020-03-17	2020-03-18	2020-03-19	2020-03-20	2020-03-21	2020-03-22	2020-03-23	2020-03-24	2020-03-25	2020-03-26	2020-03-27	2020-03-28	2020-03-29	2020-03-30	2020-03-31	2020-04-01	2020-04-02	2020-04-03	2020-04-04	2020-04-05	2020-04-06	2020-04-07	2020-04-08	2020-04-09	2020-04-10	2020-04-11	2020-04-12	2020-04-13	2020-04-14	2020-04-15	2020-04-16	2020-04-17	2020-04-18	2020-04-19	2020-04-20	2020-04-21
		Day	Entrance	D-11	D-10	D-9	D-8	D-7	D-6	D-5	D-4	D-3	D-2	D-1	D0	D1	D2	D3	D4	D5	D6	D7	D8	D9	D10	D11	D12	D13	D14	D15	D16	D17	D18	D19	D20	D21	D22	D23	D24	D25	D26	D27	D28	D29	D30
Group	Animal ID	Sex
Mock	Macaque M1	F		0	0	1	2	1	0	0	3	0	1	0	1	3	3	2	3	3	3	2	3	2	3	3	2	2	1	3	3	2	2	1	2	3	3	3	3	3	3	3	3	3	3
	Macaque M2	F		0	0	2	3	1	1	0	2	0	1	0	0	3	2	0	3	3	4	2	2	0	2	0	1	1	1	2	1	1	0	1	0	2	3	2	0	0	1	1	2	3	1
	Macaque M3	M		0	0	0	0	0	1	0	1	0	0	0	0	0	0	1	0	2	0	0	0	1	1	0	0	1	0	1	0	0	0	0	0	0	0	2	0	0	0	1	0	1	0
		Day	Entrance	N/A	D-11	D-10	D-9	D-8	D-7	D-6	D-5	D-4	D-3	D-2	D-1	D0	D1	D2	D3	D4	D5	D6	D7	D8	D9	D10	D11	D12	D13	D14	D15	D16	D17	D18	D19	D20	D21	D22	D23	D24	D25	D26	D27	D28	D29	D30
Virus	Macaque V1	M			1	2	1	1	0	0	3	2	1	1	0	1	2	1	3	3	2	3	3	1	2	3	3	4	3	5	3	3	2	2	2	2	2	1	2	1	2	3	1	3	2	3
	Macaque V2	M			0	0	0	1	0	0	2	2	2	1	0	0	1	3	3	4	2	1	2	2	3	2	3	2	2	1	0	2	1	1	1	3	3	0	1	2	1	2	1	1	1	1
	Macaque V3	F			0	1	0	0	0	0	2	0	0	0	0	0	2	3	3	5	2	2	1	0	3	0	2	1	0	0	0	1	3	1	2	2	3	0	1	2	3	3	2	1	2	3

### Sheet: Scores - Physical Exam
Physical Exam Scores
		Date	2020-03-04	2020-03-10	2020-03-11	2020-03-12	2020-03-13	2020-03-14	2020-03-15	2020-03-16	2020-03-17	2020-03-18	2020-03-19	2020-03-20	2020-03-21	2020-03-22	2020-03-23	2020-03-24	2020-03-25	2020-03-26	2020-03-27	2020-03-28	2020-03-29	2020-03-30	2020-03-31	2020-04-01	2020-04-02	2020-04-03	2020-04-04	2020-04-05	2020-04-06	2020-04-07	2020-04-08	2020-04-09	2020-04-10	2020-04-11	2020-04-12	2020-04-13	2020-04-14	2020-04-15	2020-04-16	2020-04-17	2020-04-18	2020-04-19	2020-04-20	2020-04-21
		Day	Entrance	D-11	D-10	D-9	D-8	D-7	D-6	D-5	D-4	D-3	D-2	D-1	D0	D1	D2	D3	D4	D5	D6	D7	D8	D9	D10	D11	D12	D13	D14	D15	D16	D17	D18	D19	D20	D21	D22	D23	D24	D25	D26	D27	D28	D29	D30
Group	Animal ID	Sex
Mock	Macaque M1	F		0						0					0		0		1		0		0		0		1							0											1
	Macaque M2	F		0						0					0		1		1		1		2		1		1							0											1
	Macaque M3	M		2						0					0		2		2		6		3		3		7							9											2
		Day	Entrance	N/A	D-11	D-10	D-9	D-8	D-7	D-6	D-5	D-4	D-3	D-2	D-1	D0	D1	D2	D3	D4	D5	D6	D7	D8	D9	D10	D11	D12	D13	D14	D15	D16	D17	D18	D19	D20	D21	D22	D23	D24	D25	D26	D27	D28	D29	D30
Virus	Macaque V1	M			2					0						2		4		2		1		4		2		0							7											3
	Macaque V2	M			0					0						0		0		0		0		2		0		0							0											1
	Macaque V3	F			0					0						0		3		6		5		4		3		4							2											1
				*Macaque V3 has elevated HR likely related to procedures. Heart rate was incorporated into the total score for each animal following D0.

### Sheet: Weight and Temp
	Weights
		Date	2020-03-04	2020-03-10	2020-03-11	2020-03-12	2020-03-13	2020-03-14	2020-03-15	2020-03-16	2020-03-17	2020-03-18	2020-03-19	2020-03-20	2020-03-21	2020-03-22	2020-03-23	2020-03-24	2020-03-25	2020-03-26	2020-03-27	2020-03-28	2020-03-29	2020-03-30	2020-03-31	2020-04-01	2020-04-02	2020-04-03	2020-04-04	2020-04-05	2020-04-06	2020-04-07	2020-04-08	2020-04-09	2020-04-10	2020-04-11	2020-04-12	2020-04-13	2020-04-14	2020-04-15	2020-04-16	2020-04-17	2020-04-18	2020-04-19	2020-04-20	2020-04-21
		Day	Entrance	D-11	D-10	D-9	D-8	D-7	D-6	D-5	D-4	D-3	D-2	D-1	D0	D1	D2	D3	D4	D5	D6	D7	D8	D9	D10	D11	D12	D13	D14	D15	D16	D17	D18	D19	D20	D21	D22	D23	D24	D25	D26	D27	D28	D29	D30
Group	Animal ID	Sex
Mock	Macaque M1	F		3.64						3.62					3.66		3.7		3.58		3.66		3.6		3.56		3.62							3.66											3.7
	Macaque M2	F		3.64						3.84					3.8		3.74		3.76		3.74		3.76		3.78		3.82							3.96											4.04
	Macaque M3	M		5.06						5.24					5.28		5.28		5.36		5.3		5.28		5.36		5.3							5.5											5.74
		Day	Entrance	N/A	D-11	D-10	D-9	D-8	D-7	D-6	D-5	D-4	D-3	D-2	D-1	D0	D1	D2	D3	D4	D5	D6	D7	D8	D9	D10	D11	D12	D13	D14	D15	D16	D17	D18	D19	D20	D21	D22	D23	D24	D25	D26	D27	D28	D29	D30
Virus	Macaque V1	M			4.6					4.56						4.72		4.76		4.78		4.62		4.66		4.6		4.58							4.72											4.72
	Macaque V2	M			4.82					4.8						4.82		4.76		4.86		4.78		4.78		4.7		4.66							4.86											4.94
	Macaque V3	F			3.44					3.4						3.58		3.6		3.64		3.52		3.56		3.6		3.58							3.62											3.64
	Temps
		Date	2020-03-04	2020-03-10	2020-03-11	2020-03-12	2020-03-13	2020-03-14	2020-03-15	2020-03-16	2020-03-17	2020-03-18	2020-03-19	2020-03-20	2020-03-21	2020-03-22	2020-03-23	2020-03-24	2020-03-25	2020-03-26	2020-03-27	2020-03-28	2020-03-29	2020-03-30	2020-03-31	2020-04-01	2020-04-02	2020-04-03	2020-04-04	2020-04-05	2020-04-06	2020-04-07	2020-04-08	2020-04-09	2020-04-10	2020-04-11	2020-04-12	2020-04-13	2020-04-14	2020-04-15	2020-04-16	2020-04-17	2020-04-18	2020-04-19	2020-04-20	2020-04-21
		Day	Entrance	D-11	D-10	D-9	D-8	D-7	D-6	D-5	D-4	D-3	D-2	D-1	D0	D1	D2	D3	D4	D5	D6	D7	D8	D9	D10	D11	D12	D13	D14	D15	D16	D17	D18	D19	D20	D21	D22	D23	D24	D25	D26	D27	D28	D29	D30
Group	Animal ID	Sex
Mock	Macaque M1	F		38						38.5					38.4		38.2		38.4		38.4		38.3		38.4		38.3							38.3											38.3
	Macaque M2	F		37.9						37.8					37.9		37.9		38.7		38.2		38.2		38.2		38.5							38.1											38.2
	Macaque M3	M		37.5						38.8					38.3		38.3		38.3		39.4		39.5		37.8		39.4							39.7											38.9
		Day	Entrance	N/A	D-11	D-10	D-9	D-8	D-7	D-6	D-5	D-4	D-3	D-2	D-1	D0	D1	D2	D3	D4	D5	D6	D7	D8	D9	D10	D11	D12	D13	D14	D15	D16	D17	D18	D19	D20	D21	D22	D23	D24	D25	D26	D27	D28	D29	D30
Virus	Macaque V1	M			38.7°C					39						38.7		39		38.7		38.9		38.8		38.6		38.7							39.4											39.1
	Macaque V2	M			37.7°C					38.2						38		37.5		38.1		38		37.9		37.1		37.1							38.4											38.6
	Macaque V3	F			37.9°C					38.2						37.6		37.5		38		37.6		37.8		37.3		37.9							38.4											38.4
																										*delay in taking temperature after sedation likely causing artificially low body temp.

### Sheet: Food Consumption
	Biscuit Count
		Date	2020-03-04	2020-03-10	2020-03-11	2020-03-12	2020-03-13	2020-03-14	2020-03-15	2020-03-16	2020-03-17	2020-03-18	2020-03-19	2020-03-20	2020-03-21	2020-03-22	2020-03-23	2020-03-24	2020-03-25	2020-03-26	2020-03-27	2020-03-28	2020-03-29	2020-03-30	2020-03-31	2020-04-01	2020-04-02	2020-04-03	2020-04-04	2020-04-05	2020-04-06	2020-04-07	2020-04-08	2020-04-09	2020-04-10	2020-04-11	2020-04-12	2020-04-13	2020-04-14	2020-04-15	2020-04-16	2020-04-17	2020-04-18	2020-04-19	2020-04-20	2020-04-21
		Day	Entrance	D-11	D-10	D-9	D-8	D-7	D-6	D-5	D-4	D-3	D-2	D-1	D0	D1	D2	D3	D4	D5	D6	D7	D8	D9	D10	D11	D12	D13	D14	D15	D16	D17	D18	D19	D20	D21	D22	D23	D24	D25	D26	D27	D28	D29	D30
Group	Animal ID	Sex
Mock	Macaque M1	M												20	17	9	8	10	3	3	7	13	8	11	6	4	10	13	18	8	6	12	13	15	11	1	1	7	9	3	2	2	6	2	5
	Macaque M2	F												20	20	3	15	19	8	5	8	12	12	19	11	19.5	17	17	17	10	16	18	20	20	20	10	3	12	20	19	18	16	16	8	17
	Macaque M3	F												20	20	20	20	16	19	14	20	20	19.5	18	20	19.5	20	18	20	17	20	20	20	20	20	19.5	20	10	20	20	20	17	19	18	20
		Day	Entrance	N/A	D-11	D-10	D-9	D-8	D-7	D-6	D-5	D-4	D-3	D-2	D-1	D0	D1	D2	D3	D4	D5	D6	D7	D8	D9	D10	D11	D12	D13	D14	D15	D16	D17	D18	D19	D20	D21	D22	D23	D24	D25	D26	D27	D28	D29	D30
Virus	Macaque V1	M													20	18	12	16	9	9	12	9	8	15	10	14	9	10	14	8	12	13	14	14	14	10	10	18	10	16	12	9	17	9	11	6
	Macaque V2	M													19	20	17	5	9	9	12	18	12	14	5	10	8	14	13	15	20	17	17	18	17	10	1	20	15	18	18	10	17	17	15	16
	Macaque V3	F													20	20	12	7	5	6	14	14	16	20	8	20	11	18	20	20	20	15	8	16	13	11	0	20	16	13	7	1	10	17	12	5
